# Comprehensive profiling of wastewater viromes by genomic sequencing

**DOI:** 10.1101/2022.12.16.520800

**Authors:** Emanuel Wyler, Chris Lauber, Artür Manukyan, Aylina Deter, Claudia Quedenau, Luiz Gustavo Teixeira Alves, Stefan Seitz, Janine Altmüller, Markus Landthaler

## Abstract

Genomic material in wastewater provides a rich source of data for detection and surveillance of microbes. Used for decades to monitor poliovirus and other pathogens, the SARS-CoV-2 pandemic and the falling costs of high-throughput sequencing have substantially boosted the interest in and the usage of wastewater monitoring. We have longitudinally collected over 100 samples from a wastewater treatment plant in Berlin/Germany, from March 2021 to July 2022, in order to investigate three aspects. First, we conducted a full metagenomic analysis and exemplified the depth of the data by temporal tracking strains and to a certain extent also variants of human astroviruses and enteroviruses. Second, targeting respiratory pathogens, a broad enrichment panel enabled us to detect waves of RSV, influenza, or common cold coronaviruses in high agreement with clinical data. Third, by applying a profile Hidden Markov Model-based search for novel viruses, we identified more than 100 thousand novel transcript assemblies likely not belonging to known virus species, thus substantially expanding our knowledge of virus diversity. Taken together, we present a longitudinal and deep investigation of the viral genomic information in wastewater that underlines the value of sewage surveillance for both public health purposes and planetary virome research.
