## Supplementary Table S1 for "Comprehensive profiling of wastewater viromes by genomic sequencing"

### Sheet: RNA
Sampling Date	Sample Location	Sampling time point	RNA Extraction	RNA Extraction	Other processing	fastq file	Sequenced read pairs	Ct PMMV-HA measure 1	Ct PMMV-HA measure 2	Ct SARS-CoV-2 E measure 1	Ct SARS-CoV-2 E measure 2	Ct CDC-N1 measure 1	Ct CDC-N1 measure 2	Ct CDC-N2 measure 1	Ct CDC-N2 measure 2	Ct IMP-Orf1b measure 1	Ct IMP-Orf1b measure 2	TBRV-2 measure 1	TBRV-2 measure 2	Mamastro 4 measurement 1	Mamastro 4 measurement 2	xHyb pool	xHyb fastq file	xHyb reads
210304	KW 1	morning	Concentration of 60ml cleared wastewater with centricon, entire concentrate mixed with Trizol LS	Zymo DirectZol		WW_210304_KW1_S49	17143417	23.1	23.1	nd	35.2	36	nd	nd	nd	33.7	35.3					pool 1	coll_xh_210304_KW1	2026563
210304	KW 2	morning	Concentration of 60ml cleared wastewater with centricon, entire concentrate mixed with Trizol LS	Zymo DirectZol		WW_210304_KW2_S50	11569987	25	24.9	nd	nd	nd	nd	nd	nd	nd	34.4					pool 1	coll_xh_210304_KW2	2487869
210304	KW 3	morning	Concentration of 60ml cleared wastewater with centricon, entire concentrate mixed with Trizol LS	Zymo DirectZol		WW_210304_KW3_S51	16128947	25.1	25.2	nd	nd	nd	36	nd	nd	nd	nd					pool 1	coll_xh_210304_KW3	1944062
210304	KW 6	morning	Concentration of 60ml cleared wastewater with centricon, entire concentrate mixed with Trizol LS	Zymo DirectZol		WW_210304_KW6_S52	20315229	23.7	23.7	34.6	34	36.4	36	35.3	36.2	nd	nd					pool 1	coll_xh_210304_KW6	6976516
210325	KW 2	morning	Concentration of 60ml cleared wastewater with centricon, entire concentrate mixed with Trizol LS	Zymo DirectZol		WW_210325_KW2_22-24_S53	11796836	24.7	24.7	nd	nd	36.2	nd	nd	nd	nd	nd					pool 1	coll_xh_210325_KW2_22-24	5088524
210325	KW 2	22-24h mix	Concentration of 60ml cleared wastewater with centricon, entire concentrate mixed with Trizol LS	Zymo DirectZol		WW_210325_KW2_morning_S54	22830262	24.4	24.2	nd	34.6	nd	34.6	36.4	34.9	nd	39.6					pool 1	coll_xh_210325_KW2_morning	7037870
210408	KW 2	20-22h mix	Concentration of 60ml cleared wastewater with centricon, entire concentrate mixed with Trizol LS	Zymo DirectZol		WW_210408_20-22h_S55	14613468	24	24.1	33.1	nd	35.1	nd	36.3	36.8	33.2	35.2					pool 1	coll_xh_210408_20-22h	8210623
210408	KW 2	22-24h mix	Concentration of 60ml cleared wastewater with centricon, entire concentrate mixed with Trizol LS	Zymo DirectZol		WW_210408_22-24h_S56	17530309	23.3	23.1	33.4	34.2	35	34.3	34.9	34.5	33.1	33.5					pool 1	coll_xh_210408_22-24h	8956210
210415	KW 2	20-22h mix	Concentration of 60ml cleared wastewater with centricon, entire concentrate mixed with Trizol LS	Zymo DirectZol		WW_210415_20-22h_S57	10733272	26.1	25.9	34	nd	nd	36	nd	36.5	nd	nd					pool 1	coll_xh_210415_20-22h	6696074
210415	KW 2	22-24h mix	Concentration of 60ml cleared wastewater with centricon, entire concentrate mixed with Trizol LS	Zymo DirectZol		WW_210415_22-24h_S58	14166362	25.8	25.9	nd	nd	36.6	nd	36.3	nd	34.2	nd					pool 1	coll_xh_210415_22-24h	7783553
210422	KW 2	20-22h mix	Concentration of 60ml cleared wastewater with centricon, entire concentrate mixed with Trizol LS	Zymo DirectZol		WW_210422_20-22h_S59	14281884	22.7	22.8	31.7	nd	35.3	36	34.8	35.1	33.4	34.6					pool 1	coll_xh_210422_20-22h	4122467
210422	KW 2	22-24h mix	Concentration of 60ml cleared wastewater with centricon, entire concentrate mixed with Trizol LS	Zymo DirectZol		WW_210422_22-24h_S60	15569031	23	22.8	33.2	nd	35	38.8	nd	35.6	33.7	nd					pool 1	coll_xh_210422_22-24h	6562452
210427	KW 2	12-14h mix	Concentration of 60ml cleared wastewater with centricon, entire concentrate mixed with Trizol LS	Zymo DirectZol		WW_210427_12-14h_S61	12016245	21.8	21.5	32.9	32.2	34	34.8	34.3	35.4	nd	nd
210427	KW 2	16-18h mix	Concentration of 60ml cleared wastewater with centricon, entire concentrate mixed with Trizol LS	Zymo DirectZol		WW_210427_16-18h_S62	13740331	22.7	22.7	nd	nd	36.4	35	34.5	35.3	31.3	31.4
210427	KW 2	20-22h mix	Concentration of 60ml cleared wastewater with centricon, entire concentrate mixed with Trizol LS	Zymo DirectZol		WW_210427_20-22h_S63	15958495	22	22	nd	34.1	35	34.3	35.8	36.3	33.1	33.4
210427	KW 2	22-24h mix	Concentration of 60ml cleared wastewater with centricon, entire concentrate mixed with Trizol LS	Zymo DirectZol		WW_210427_22-24h_S64	14246356	21.5	21.5	33	33.9	34	36	36.1	34.9	32	35.5
210507	KW 2	20-22h mix	Concentration of 60ml cleared wastewater with centricon, entire concentrate mixed with Trizol LS	Zymo DirectZol		WW_210507_20-22h_S65	11172939	24.5	24.2	nd	nd	nd	36	nd	nd	nd	nd
210507	KW 2	22-24h mix	Concentration of 60ml cleared wastewater with centricon, entire concentrate mixed with Trizol LS	Zymo DirectZol		WW_210507_22-24h_S66	12771411	23.6	23.5	nd	32.8	nd	36	nd	35.4	nd	34.2
210519	KW 2	20-22h mix	Concentration of 60ml cleared wastewater with centricon, entire concentrate mixed with Trizol LS	Zymo DirectZol		WW_210519_20-22h_S67	18945392	23.2	22.9	nd	nd	nd	nd	36.4	nd	nd	nd					pool 1	coll_xh_210519_20-22h	3474760
210519	KW 2	22-24h mix	Concentration of 60ml cleared wastewater with centricon, entire concentrate mixed with Trizol LS	Zymo DirectZol		WW_210519_22-24h_S68	22060191	22.9	22.8	33	nd	nd	nd	nd	nd	nd	35.8					pool 1	coll_xh_210519_22-24h	3727933
210527	KW 2	20-22h mix	Concentration of 60ml cleared wastewater with centricon, entire concentrate mixed with Trizol LS	Zymo DirectZol		WW_210527_20-22h_S69	17686542	23.2	23.1	nd	nd	nd	36.4	36.6	37.4	nd	nd					pool 1	coll_xh_210527_20-22h	2394646
210527	KW 2	22-24h mix	Concentration of 60ml cleared wastewater with centricon, entire concentrate mixed with Trizol LS	Zymo DirectZol		WW_210527_22-24h_S70	13504909	23	22.8	33.6	nd	nd	nd	36.6	nd	nd	34.9					pool 1	coll_xh_210527_22-24h	13
210604	KW 2	20-22h mix	Concentration of 60ml cleared wastewater with centricon, entire concentrate mixed with Trizol LS	Zymo DirectZol		WW_210604_20-22h_S71	15791769	23.15	23.02	nd	nd	36.17	nd	nd	36.51	nd	33.46					pool 1	coll_xh_210604_20-22h	4306691
210604	KW 2	22-24h mix	Concentration of 60ml cleared wastewater with centricon, entire concentrate mixed with Trizol LS	Zymo DirectZol		WW_210604_22-24h_S72	12198978	23.85	23.67	35.34	32.88	nd	nd	36.52	nd	nd	nd					pool 1	coll_xh_210604_22-24h	3529926
210610	KW 2	20-22h mix	Concentration of 60ml cleared wastewater with centricon, entire concentrate mixed with Trizol LS	Zymo DirectZol		WW_210610_20-22h_S73	12379441	23.59	23.62	nd	nd	nd	nd	nd	nd	nd	nd					pool 1	coll_xh_210610_20-22h	2829584
210610	KW 2	22-24h mix	Concentration of 60ml cleared wastewater with centricon, entire concentrate mixed with Trizol LS	Zymo DirectZol		WW_210610_22-24h_S74	17837260	21.83	21.98	nd	nd	nd	nd	nd	nd	nd	nd					pool 1	coll_xh_210610_22-24h	4697957
210622	KW 2	20-22h mix	Concentration of 60ml cleared wastewater with centricon, entire concentrate mixed with Trizol LS	Zymo DirectZol		WW_210622_20-22h_S81	5750276															pool 1	coll_xh_210622_20-22h	12
210622	KW 2	22-24h mix	Concentration of 60ml cleared wastewater with centricon, entire concentrate mixed with Trizol LS	Zymo DirectZol		WW_210622_22-24h_S82	7793532															pool 1	coll_xh_210622_22-24h	29
210722	KW 2	20-22h mix	Concentration of 60ml cleared wastewater with centricon, entire concentrate mixed with Trizol LS	Zymo DirectZol		WW_210722_20-22h_S83	13386664															pool 1	coll_xh_210722_20-22h	1707321
210722	KW 2	22-24h mix	Concentration of 60ml cleared wastewater with centricon, entire concentrate mixed with Trizol LS	Zymo DirectZol		WW_210722_22-24h_S84	8926437
210804	KW 2	20-22h mix	Concentration of 60ml cleared wastewater with centricon, entire concentrate mixed with Trizol LS	Zymo DirectZol		WW_210804_20-22h_S85	9588754	23.8	23.7	nd	nd	nd	nd	36.8	nd	nd	nd
210804	KW 2	22-24h mix	Concentration of 60ml cleared wastewater with centricon, entire concentrate mixed with Trizol LS	Zymo DirectZol		WW_210804_22-24h_S86	11866853	24.6	24.6	nd	nd	nd	nd	nd	nd	nd	nd
210819	KW 2	20-22h mix	Concentration of 60ml cleared wastewater with centricon, entire concentrate mixed with Trizol LS	Zymo DirectZol		WW_210819_20-22h_S87	7673291	25	24.9	nd	nd	nd	36.8	nd	37.4	nd	nd
210819	KW 2	22-24h mix	Concentration of 60ml cleared wastewater with centricon, entire concentrate mixed with Trizol LS	Zymo DirectZol		WW_210819_22-24h_S88	9118209	25.3	25.3	nd	nd	37.2	35.6	nd	nd	nd	nd
210901	KW 2	20-22h mix	Concentration of 60ml cleared wastewater with centricon, entire concentrate mixed with Trizol LS	Zymo DirectZol		WW_210901_20-22h_S89	11106647	24.9	24.7	nd	nd	35.7	37	35.7	36.3	nd	nd
210901	KW 2	22-24h mix	Concentration of 60ml cleared wastewater with centricon, entire concentrate mixed with Trizol LS	Zymo DirectZol		WW_210901_22-24h_S90	10955503	24.8	24.6	nd	nd	35.63	36.6	38	nd	nd	nd
210916	KW 2	20-22h mix	Concentration of 60ml cleared wastewater with centricon, entire concentrate mixed with Trizol LS	Zymo DirectZol		WW_210916_20-22hmix_S1_L001	10419104	26.7	26.5	nd	nd	34.7	34.7	nd	36.6	nd	nd					pool 2	coll_xh_210916_20-22h_mix	870574
210916	KW 2	22-24h mix	Concentration of 60ml cleared wastewater with centricon, entire concentrate mixed with Trizol LS	Zymo DirectZol		WW_210916_22-24hmix_S2_L001	17397327	25.5	25.5	nd	nd	nd	35.3	nd	nd	nd	nd					pool 2	coll_xh_210916_22-24h_mix	1739627
210929	KW 2	20-22h mix	Concentration of 60ml cleared wastewater with centricon, entire concentrate mixed with Trizol LS	Zymo DirectZol		WW_210929_20-22hmix_S3_L001	9272109	24.6	24.4	nd	nd	35.4	34.4	36	nd	nd	32					pool 2	coll_xh_210929_20-22h_mix	1789557
210929	KW 2	22-24h mix	Concentration of 60ml cleared wastewater with centricon, entire concentrate mixed with Trizol LS	Zymo DirectZol		WW_210929_22-24hmix_S4_L001	10845337	24.4	24.2	nd	nd	33.6	34.1	36.8	36.9	nd	33					pool 2	coll_xh_210929_22-24h_mix	2556129
211013	KW 2	20-22h mix	Concentration of 60ml cleared wastewater with centricon, entire concentrate mixed with Trizol LS	Zymo DirectZol		WW_211013_20-22hmix_S5_L001	8731224	25.1	24.9	nd	nd	34.2	34.4	nd	nd	32.6	nd					pool 2	coll_xh_211013_20-22h_mix	721973
211028	KW 2	20-22h mix	Concentration of 60ml cleared wastewater with centricon, entire concentrate mixed with Trizol LS	Zymo DirectZol		WW_211028_20-22hmix_S6_L001	8194516	25.5	25.3	33.2	nd	34.8	34.7	36.6	36.2	nd	nd					pool 2	coll_xh_211028_20-22h_mix	1635578
211028	KW 2	22-24h mix	Concentration of 60ml cleared wastewater with centricon, entire concentrate mixed with Trizol LS	Zymo DirectZol		WW_211028_22-24hmix_S7_L001	11833994	23.8	23.7	nd	32.4	35.4	34	34.3	35	32.3	32.5					pool 2	coll_xh_211028_22-24h_mix	1734019
211117	KW 2	20-22h mix	Concentration of 60ml cleared wastewater with centricon, entire concentrate mixed with Trizol LS	Zymo DirectZol		WW_211117_20-22hmix_S8_L001	10664031	23.8	23.8	32.4	nd	34.3	34	34.3	35	32.2	32.8					pool 2	coll_xh_211117_20-22h_mix	3373894
211117	KW 2	22-24h mix	Concentration of 60ml cleared wastewater with centricon, entire concentrate mixed with Trizol LS	Zymo DirectZol		WW_211117_22-24hmix_S9_L001	10038933	24.6	24.4	32.3	nd	34.1	34.7	36.2	36	32.3	32.8					pool 2	coll_xh_211117_22-24h_mix	1941897
211124	KW 2	20-22h mix	Concentration of 60ml cleared wastewater with centricon, entire concentrate mixed with Trizol LS	Zymo DirectZol		WW_211124_20-22hmix_S10_L001	14699250	25.2	25.3	nd	33.1	35	34.1	35.9	34.7	nd	32.4					pool 2	coll_xh_211124_20-22h_mix	2451344
211124	KW 2	22-24h mix	Concentration of 60ml cleared wastewater with centricon, entire concentrate mixed with Trizol LS	Zymo DirectZol		WW_211124_22-24hmix_S11_L001	10276018	24.4	24.4	nd	nd	34.2	34.1	36.1	36.9	nd	32.6					pool 2	coll_xh_211124_22-24h_mix	1656262
211208	KW 2	20-22h mix	Concentration of 60ml cleared wastewater with centricon, entire concentrate mixed with Trizol LS	Zymo DirectZol		WW_211208_20-22hmix_S12_L001	11581402	25.33	25.26	32.5	32.3	34.4	34.3	37.1	35.9	33	32.8					pool 2	coll_xh_211208_20-22h_mix	3001521
211208	KW 2	22-24h mix	Concentration of 60ml cleared wastewater with centricon, entire concentrate mixed with Trizol LS	Zymo DirectZol		WW_211208_22-24hmix_S13_L001	14332330	25.32	25.36	nd	nd	33.8	34.5	37.21	37.5	nd	nd					pool 2	coll_xh_211208_22-24h_mix	3497953
211223	KW 2	20-22h mix	Concentration of 60ml cleared wastewater with centricon, entire concentrate mixed with Trizol LS	Zymo DirectZol		WW_211223_20-22hmix_S14_L001	14016855	26.6	26.7	34	nd	37	36.9	nd	37.3	nd	36.7					pool 2	coll_xh_211223_20-22h_mix	953168
211223	KW 2	22-24h mix	Concentration of 60ml cleared wastewater with centricon, entire concentrate mixed with Trizol LS	Zymo DirectZol		WW_211223_22-24hmix_S15_L001	14880955	25.9	26	nd	nd	nd	nd	35.7	nd	35.9	34.8					pool 2	coll_xh_211223_22-24h_mix	974018
220105	KW 2	20-22h mix	Concentration of 60ml cleared wastewater with centricon, entire concentrate mixed with Trizol LS	Zymo DirectZol		WW_220105_20-22hmix_S16_L001	12880788	26.1	23.8	32.7	33.3	35.2	35.5	35.8	35.8	35.2	nd					pool 2	coll_xh_220105_20-22h_mix	2234854
220105	KW 2	22-24h mix	Concentration of 60ml cleared wastewater with centricon, entire concentrate mixed with Trizol LS	Zymo DirectZol		WW_220105_22-24hmix_S17_L001	10349845	25.7	25	32.6	32.3	35.2	34	34.6	35.5	34.4	34.7					pool 2	coll_xh_220105_22-24h_mix	568936
220113	KW 2	20-22h mix	Concentration of 60ml cleared wastewater with centricon, entire concentrate mixed with Trizol LS	Zymo DirectZol		WW_220113_20-22hmix_S18_L001	10439735	24.6	24.7	nd	33.8	34.9	34.1	35.2	33.6	33.2	34.3					pool 2	coll_xh_220113_20-22h_mix	2476529
220113	KW 2	22-24h mix	Concentration of 60ml cleared wastewater with centricon, entire concentrate mixed with Trizol LS	Zymo DirectZol		WW_220113_22-24hmix_S19_L001	18940069	23.6	23.8	33.6	33	33.4	32.2	33.9	33.6	32.8	33.2					pool 2	coll_xh_220113_22-24h_mix	1341471
220119	KW 2	20-22h mix	Concentration of 60ml cleared wastewater with centricon, entire concentrate mixed with Trizol LS	Zymo DirectZol		WW_220119_20-22hmix_S20_L001	16634889	25.3	25.3	33.1	33.2	33.4	34.7	33.2	35.3	34.3	33.8					pool 2	coll_xh_220119_20-22h_mix	713578
220119	KW 2	22-24h mix	Concentration of 60ml cleared wastewater with centricon, entire concentrate mixed with Trizol LS	Zymo DirectZol		WW_220119_22-24hmix_S21_L001	18592825	24.3	24.1	33.9	33.5	32.8	32.3	33.6	32.7	33	32.4					pool 2	coll_xh_220119_22-24h_mix	712935
220204	KW 2	20-22h mix	Concentration of 60ml cleared wastewater with centricon, entire concentrate mixed with Trizol LS	Zymo DirectZol		WW_220204_20-22hmix_S22_L001	15906690	24.4	24.4	33.4	33.2	32.8	33.2	33.8	33.6	33.4	34.3					pool 2	coll_xh_220204_20-22h_mix	70549
220204	KW 2	22-24h mix	Concentration of 60ml cleared wastewater with centricon, entire concentrate mixed with Trizol LS	Zymo DirectZol		WW_220204_22-24hmix_S23_L001	6265867	26.1	26.2	34.4	nd	nd	34.5	nd	35.2	34.6	34.8					pool 2	coll_xh_220204_22-24h_mix	18932
220404	KW 2	20-22h mix	Concentration of 60ml cleared wastewater with centricon, entire concentrate mixed with Trizol LS	Zymo DirectZol		WW_220404_20-22hmix_S24_L001	9612985	24.8	24.8	35.2	33.4	35.1	33.3	34.9	38.1	34.3	33.7					pool 2	coll_xh_220404_20-22h_mix	89659
220404	KW 2	22-24h mix	Concentration of 60ml cleared wastewater with centricon, entire concentrate mixed with Trizol LS	Zymo DirectZol		WW_220404_22-24hmix_S25_L001	12197067	26.1	26.2	35.9	35.1	35	nd	36.7	38.1	nd	nd					pool 2	coll_xh_220404_22-24h_mix	866115
220404	KW 2	20-22h mix	before captuvir (filtered waste water mixed 1:1 with PEG solution), 300 µl mixed with Trizol LS	Zymo DirectZol		WW_220404_20-22hmix_befo_captu_S26_L001	10434520	31.6	31.4													pool 2	coll_xh_220404_20-22h_mix_beforeCaptu	562305
220404	KW 2	20-22h mix	captuvir flowthrough, 300 µl mixed with Trizol LS	Zymo DirectZol		WW_220404_20-22hmix_captu_ft_S27_L001	19332508	33	33													pool 2	coll_xh_220404_20-22h_mix_CaptuFT	654083
220404	KW 2	20-22h mix	captuvir eluate, 300 µl mixed with Trizol LS	Zymo DirectZol		WW_220404_20-22hmix_captu_elu_S28_L001	17351841	31.6	31.7													pool 2	coll_xh_220404_20-22h_mix_CaptuElu	845494
220404	KW 2	20-22h mix	concentrated eluate, whole concentrate mixed with Trizol LS	Zymo DirectZol		WW_220404_20-22hmix_captu_elu_conc_S29_L001	13909455	27.3	27.2													pool 2	coll_xh_220404_20-22h_mix_CaptuEluConc	552442
220413	KW 2	20-22h mix	Concentration of 60ml cleared wastewater with centricon, entire concentrate mixed with Trizol LS	Zymo DirectZol		WW_220413_20-22hmix_S30_L001	12171879	27	27.1	33.2	nd	35.9	37.2	nd	37.9	nd	nd					pool 2	coll_xh_220413_20-22h_mix	258712
220413	KW 2	22-24h mix	Concentration of 60ml cleared wastewater with centricon, entire concentrate mixed with Trizol LS	Zymo DirectZol		WW_220413_22-24hmix_S31_L001	18011382	26.2	26.1	32.8	nd	nd	37.1	36.5	37.9	36.3	nd					pool 2	coll_xh_220413_22-24h_mix	484706
220421	KW 2	20-22h mix	Concentration of 60ml cleared wastewater with centricon, entire concentrate mixed with Trizol LS	Zymo DirectZol		WW_220421_20-22hmix_S32_L001	11992695	24.7	24.7	35.4	34.8	nd	36.7	35.7	36.1	35.2	nd	21.6	22			pool 2	coll_xh_220421_20-22h_mix	373544
220421	KW 2	22-24h mix	Concentration of 60ml cleared wastewater with centricon, entire concentrate mixed with Trizol LS	Zymo DirectZol		WW_220421_22-24hmix_S33_L001	11319066	24.6	24.4	35	nd	35.9	35.7	36.6	37.7	36.7	36.3	21.3	21.3			pool 2	coll_xh_220421_22-24h_mix	422163
220421	KW 2	20-22h mix	Ceres nanotrap with 10ml cleared wastewater, beads incubated in Trizol	Zymo DirectZol		WW_220421_20-22hmix_cer_trizol_S34_L001	13726904	26.9	26.8	35.3	nd	nd	36.8	nd	nd	nd	nd	24.3	24.3			pool 2	coll_xh_220421_20-22h_mix_CeresTrizolElu	1412129
220421	KW 2	22-24h mix	Ceres nanotrap with 10ml cleared wastewater, beads incubated in Trizol	Zymo DirectZol		WW_220421_22-24hmix_cer_trizol_S35_L001	16509211	26.9	27	nd	nd	nd	nd	nd	nd	35.1	36.2	23.4	23.5			pool 2	coll_xh_220421_22-24h_mix_mix_CeresTrizolElu	598658
220427	KW 2	20-22h mix	Concentration of 60ml cleared wastewater with centricon, entire concentrate mixed with Trizol LS	Zymo DirectZol		WW_220427_20-22hmix_S36_L001	9537565	26.6	26.7	nd	nd	37.3	37.1	nd	nd	nd	nd	23	23.2			pool 2	coll_xh_220427_20-22h_mix	2570106
220427	KW 2	22-24h mix	Concentration of 60ml cleared wastewater with centricon, entire concentrate mixed with Trizol LS	Zymo DirectZol		WW_220427_22-24hmix_S37_L001	8929908	28	27.9	nd	nd	nd	nd	nd	nd	nd	nd	24.7	24.7			pool 2	coll_xh_220427_22-24h_mix	839275
220511	KW 2	20-22h mix	Concentration of 60ml cleared wastewater with centricon, entire concentrate mixed with Trizol LS	Zymo DirectZol		WW_220511_20-22hmix_S38_L001	7777439	23.7	23.7	35.7	35.9	35	34.3	36.2	35.6	33.8	34.7	17.6	17.8	26.4	26.4	pool 2	coll_xh_220511_20-22h_mix	1861574
220511	KW 2	22-24h mix	Concentration of 60ml cleared wastewater with centricon, entire concentrate mixed with Trizol LS	Zymo DirectZol		WW_220511_22-24hmix_S39_L001	10861458	25.6	25.5	36.2	35.1	37	nd	37	36.3	35.8	nd	19.8	20.1	28.5	28.4	pool 2	coll_xh_220511_22-24h_mix	1883772
220511	KW 2	20-22h mix	Concentration of 60ml cleared wastewater with centricon, entire concentrate mixed with Trizol LS	Zymo DirectZol	PCR inhibitor removal column, 25 ul undiluted RNA loaded on PCR inhibitor removal column	WW_220511_20-22hmix_PCRinh_rem_S40_L001	7977132	23.7	23.7	35.2	33.7	37	35	35.8	nd	32.9	nd	18	17.7	26.7	26.5	pool 2	coll_xh_220511_20-22h_mix_PCRinhibRemov	541639
220511	KW 2	22-24h mix	Concentration of 60ml cleared wastewater with centricon, entire concentrate mixed with Trizol LS	Zymo DirectZol	PCR inhibitor removal column, 25 ul undiluted RNA loaded on PCR inhibitor removal column	WW_220511_22-24hmix_PCRinh_rem_S41_L001	7565913	24.5	24.3	35.2	nd	35.9	35.9	37.6	36.4	33.2	34.7	18.5	18.6	27.6	27.6	pool 3	coll_xh_220511_22-24h_mix_PCRinhibRemov	1409206
220511	KW 2	20-22h mix	Ceres nanotrap with 10ml cleared wastewater	Zymo Biomics RNA magbead		WW_220511_20-22hmix_cer_BIOM_S42_L001	8941291	25	24.9	nd	34.8	36	37	37.8	35.6	nd	36	20.6	20.7	27.2	27.4	pool 3	coll_xh_220511_20-22h_mix_CeresBiomRNA	2980261
220511	KW 2	22-24h mix	Ceres nanotrap with 10ml cleared wastewater	Zymo Biomics RNA magbead		WW_220511_22-24hmix_cer_BIOM_S43_L001	5673791	23.9	23.9	34.1	33.8	34.9	34.6	36.1	36.9	35.5	nd	19.2	19.3	27.6	27.6	pool 3	coll_xh_220511_22-24h_mix_CeresBiomRNA	5808299
220527	KW 2	20-22h mix	Concentration of 60ml cleared wastewater with centricon, entire concentrate mixed with Trizol LS	Zymo Biomics RNA magbead		WW_220527_20-22hmix_centri_BIOM_S44_L001	10914158	23.6	23.7									18.9	19	26.9	27	pool 3	coll_xh_220527_20-22h_mix_concBiomCombiRNA	3685341
220527	KW 2	22-24h mix	Concentration of 60ml cleared wastewater with centricon, entire concentrate mixed with Trizol LS	Zymo Biomics RNA magbead		WW_220527_22-24hmix_centri_BIOM_S45_L001	13041228	29.9	29.9									26.9	26.8	32.1	32.2	pool 3	coll_xh_220527_22-24h_mix_concBiomCombiRNA	2293180
220527	KW 2	20-22h mix	Concentration of 60ml cleared wastewater with centricon, entire concentrate mixed with Trizol LS	Zymo DirectZol	1:1 diluted RNA used for RT	WW_220527_20-22hmix_S46_L001	10898903	23.3	23.2									18.6	18.5			pool 3	coll_xh_220527_20-22h_mix	2022138
220527	KW 2	22-24h mix	Concentration of 60ml cleared wastewater with centricon, entire concentrate mixed with Trizol LS	Zymo DirectZol	1:1 diluted RNA used for RT	WW_220527_22-24hmix_S47_L001	9400061	25.9	26.1									21.5	21.7			pool 3	coll_xh_220527_22-24h_mix	33362
220527	KW 2	20-22h mix	Ceres nanotrap with 10ml cleared wastewater	Trizol from Ceres beads, then Zymo DirectZol	1:1 diluted RNA used for RT	WW_220527_20-22hmix_cer_trizol_S48_L001	8895714	25.6	25.4									21.4	21.4			pool 3	coll_xh_220527_20-22h_mix_CeresTrizolElu	1534494
220527	KW 2	22-24h mix	Ceres nanotrap with 10ml cleared wastewater	Trizol from Ceres beads, then Zymo DirectZol	1:1 diluted RNA used for RT	WW_220527_22-24hmix_cer_trizol_S49_L001	11740628	24.2	24.7									20	20			pool 3	coll_xh_220527_22-24h_mix_CeresTrizolElu	3492963
220527	KW 2	20-22h mix	Concentration of 60ml cleared wastewater with centricon, entire concentrate mixed with Trizol LS	Zymo DirectZol	PCR inhibitor removal column, 25 ul undiluted RNA loaded on PCR inhibitor removal column	WW_220527_20-22hmix_PCRinh_rem_S50_L001	11739388	23.2	23.1									18.6	18.6			pool 3	coll_xh_220527_20-22h_mix_PCRinhibRemov	1218598
220527	KW 2	22-24h mix	Concentration of 60ml cleared wastewater with centricon, entire concentrate mixed with Trizol LS	Zymo DirectZol	PCR inhibitor removal column, 25 ul undiluted RNA loaded on PCR inhibitor removal column	WW_220527_22-24hmix_PCRinh_rem_S51_L001	9676832	26.5	23.1									22.2	22.1			pool 3	coll_xh_220527_22-24h_mix_PCRinhibRemov	1112524
220527	KW 2	20-22h mix	Ceres nanotrap with 10ml cleared wastewater	Trizol from Ceres beads, then Zymo DirectZol	PCR inhibitor removal column, 25 ul undiluted RNA loaded on PCR inhibitor removal column	WW_220527_20-22hmix_cer_trizol_PCRinh_rem_S52_L001	9442102	24.5	24.5	52								22	21.9			pool 3	coll_xh_220527_20-22h_mix_CeresTrizolElu_PCRinhibRemov	409928
220527	KW 2	22-24h mix	Ceres nanotrap with 10ml cleared wastewater	Trizol from Ceres beads, then Zymo DirectZol	PCR inhibitor removal column, 25 ul undiluted RNA loaded on PCR inhibitor removal column	WW_220527_22-24hmix_cer_trizol_PCRinh_rem_S53_L001	5106047	23.2	23.1	53								20.3	20.3			pool 3	coll_xh_220527_22-24h_mix_CeresTrizolElu_PCRinhibRemov	1520249
220602	KW 2	20-22h mix	Concentration of 60ml cleared wastewater with centricon, entire concentrate mixed with Trizol LS	Zymo DirectZol		WW_220602_20-22hmix_S54_L001	12975795	24.8	24.9									19.9	19.9	28.6	28.7	pool 3	coll_xh_220602_20-22h_mix	377692
220602	KW 2	22-24h mix	Concentration of 60ml cleared wastewater with centricon, entire concentrate mixed with Trizol LS	Zymo DirectZol		WW_220602_22-24hmix_S55_L001	16798876	26.9	26.6									21.6	21.5	29	29.1	pool 3	coll_xh_220602_22-24h_mix	252000
220602	KW 2	20-22h mix	Ceres nanotrap with 10ml cleared wastewater	Zymo Biomics RNA magbead		WW_220602_20-22hmix_cer_BIOM_S56_L001	12436829	24.1	23.9									19.9	19.8	27.9	28.1	pool 3	coll_xh_220602_20-22h_mix_CeresBiomRNA	10393578
220602	KW 2	22-24h mix	Ceres nanotrap with 10ml cleared wastewater	Zymo Biomics RNA magbead		WW_220602_22-24hmix_cer_BIOM_S57_L001	11320586	25.6	25.8									21.8	21.8	28.7	28.9	pool 3	coll_xh_220602_22-24h_mix_CeresBiomRNA	3518775
220602	KW 2	20-22h mix	Ceres nanotrap with 10ml cleared wastewater	Zymo Biomics RNA magbead (DNA/RNA combi protocol)		WW_220602_22-24hmix_cer_BIOMcombi_S59_L001	14073088	26.3	26.2									22.9	22.7	30.3	30	pool 3	coll_xh_220602_20-22h_mix_CeresBiomCombiRNA	507847
220602	KW 2	22-24h mix	Ceres nanotrap with 10ml cleared wastewater	Zymo Biomics RNA magbead (DNA/RNA combi protocol)		WW_220602_20-22hmix_cer_BIOMcombi_S58_L001	7615889	27.8	27.7									24.1	24	30.4	30.7	pool 3	coll_xh_220602_22-24h_mix_CeresBiomCombiRNA	819797
220602	KW 2	20-22h mix	Concentration of 60ml cleared wastewater with centricon, entire concentrate mixed with lysis buffer	Zymo Biomics RNA magbead (DNA/RNA combi protocol)		WW_220602_20-22hmix_centri_BIOMcombi_S60_L001	18001730	28.3	28.3									24.1	24.1	30.3	31.3	pool 3	coll_xh_220602_20-22h_mix_concBiomCombiRNA	88050
220607	KW 2	20-22h mix	Concentration of 60ml cleared wastewater with centricon, entire concentrate mixed with Trizol LS	Zymo DirectZol		WW_220607_20-22hmix_S61_L001	11863951	25.4	25.3									19.9	20	28.7	28.6	pool 3	coll_xh_220607_20-22h_mix	763902
220607	KW 2	22-24h mix	Concentration of 60ml cleared wastewater with centricon, entire concentrate mixed with Trizol LS	Zymo DirectZol		WW_220607_22-24hmix_S62_L001	10543300	27.7	26.9									22.1	22.6	30.4	30.9	pool 3	coll_xh_220607_22-24h_mix	1270550
220607	KW 2	20-22h mix	Ceres nanotrap with 10ml cleared wastewater	Zymo Biomics RNA magbead (DNA/RNA combi protocol)		WW_220607_20-22hmix_cer_BIOMcombi_S63_L001	11647113	25.4	24.3									19.7	19.5	27.3	27.3	pool 3	coll_xh_220607_20-22h_mix_CeresBiomCombiRNA	1250123
220607	KW 2	22-24h mix	Ceres nanotrap with 10ml cleared wastewater	Zymo Biomics RNA magbead (DNA/RNA combi protocol)		WW_220607_22-24hmix_cer_BIOMcombi_S64_L001	27610462	25.8	25.8									21.3	21.4	28.7	28.4	pool 3	coll_xh_220607_22-24h_mix_CeresBiomCombiRNA	257827
220616	KW 2	20-22h mix	Concentration of 60ml cleared wastewater with centricon, entire concentrate mixed with Trizol LS	Zymo DirectZol		WW_220616_20-22hmix_S65_L001	11627981	24.1	24.1									19.7	19.9	22.7	22.8	pool 3	coll_xh_220616_20-22h_mix	1605485
220616	KW 2	22-24h mix	Concentration of 60ml cleared wastewater with centricon, entire concentrate mixed with Trizol LS	Zymo DirectZol		WW_220616_22-24hmix_S66_L001	9009242	24.4	24.5									20	20	23.8	24	pool 3	coll_xh_220616_22-24h_mix	1930816
220623	KW 2	24h mix 1	Concentration of 60ml cleared wastewater with centricon, entire concentrate mixed with Trizol LS	Zymo DirectZol		WW_220623_24hmix_1_S67_L001	10784793	24.6	24.5									21	20	29.2	29.2	pool 3	coll_xh_220623_24h_mix_1	1697268
220623	KW 2	24h mix 2	Concentration of 60ml cleared wastewater with centricon, entire concentrate mixed with Trizol LS	Zymo DirectZol		WW_220623_24hmix_2_S68_L001	10653467	24.9	25									20.9	20.6	29.9	29.9	pool 3	coll_xh_220623_24h_mix_2	1720545
220629	KW 2	20-22h mix	Concentration of 60ml cleared wastewater with centricon, entire concentrate mixed with Trizol LS	Zymo DirectZol		WW_220629_20-22hmix_S69_L001	8485497	24.3	24.2									18.7	18.6	28.9	29.1	pool 3	coll_xh_220629_20-22h_mix	2444830
220629	KW 2	22-24h mix	Concentration of 60ml cleared wastewater with centricon, entire concentrate mixed with Trizol LS	Zymo DirectZol		WW_220629_22-24hmix_S70_L001	19887335	27.1	27.2									22	22.1	31.6	31.3	pool 3	coll_xh_220629_22-24h_mix	641149
220629	KW 2	20-22h mix	Ceres nanotrap with 10ml cleared wastewater	Zymo Biomics RNA magbead (DNA/RNA combi protocol)		WW_220629_20-22hmix_cer_BIOMcombi_S71_L001	10997800	25	25									19.8	20.5	30.2	30.3	pool 3	coll_xh_220629_20-22h_mix_CeresBiomCombiRNA	1838230
220629	KW 2	22-24h mix	Ceres nanotrap with 10ml cleared wastewater	Zymo Biomics RNA magbead (DNA/RNA combi protocol)		WW_220629_22-24hmix_cer_BIOMcombi_S72_L001	10757277	24.3	24.2									19.6	19.5	28.5	29.7	pool 3	coll_xh_220629_22-24h_mix_CeresBiomCombiRNA	1322126
220707	KW 2	20-22h mix	Concentration of 60ml cleared wastewater with centricon, entire concentrate mixed with Trizol LS	Zymo DirectZol		WW_220707_20-22hmix_S73_L001	5106021	24.7	25									19.8	19.7	29.4	29.3	pool 3	coll_xh_220707_20-22h_mix	2291425
220707	KW 2	22-24h mix	Concentration of 60ml cleared wastewater with centricon, entire concentrate mixed with Trizol LS	Zymo DirectZol		WW_220707_22-24hmix_S74_L001	8386003	23.9	24									18.9	18.8	28.3	28.2	pool 3	coll_xh_220707_22-24h_mix	2192598
220707	KW 2	20-22h mix	Ceres nanotrap with 10ml cleared wastewater	Zymo Biomics RNA magbead (DNA/RNA combi protocol)		WW_220707_20-22hmix_cer_BIOMcombi_S75_L001	9889628	25.4	25.4									20.9	20.8	29.2	29.8	pool 3	coll_xh_220707_20-22h_mix_CeresBiomCombiRNA	2105763
220707	KW 2	22-24h mix	Ceres nanotrap with 10ml cleared wastewater	Zymo Biomics RNA magbead (DNA/RNA combi protocol)		WW_220707_22-24hmix_cer_BIOMcombi_S76_L001	11178291	25.7	25.8									21.2	21.2	29.7	29.9	pool 3	coll_xh_220707_22-24h_mix_CeresBiomCombiRNA	1833330
220719	KW 2	20-22h mix	Concentration of 60ml cleared wastewater with centricon, entire concentrate mixed with Trizol LS	Zymo DirectZol		WW_220719_20-22hmix_S1_L001	16828111	26.7	26.9									21	21	31.7	31.5
220719	KW 2	22-24h mix	Concentration of 60ml cleared wastewater with centricon, entire concentrate mixed with Trizol LS	Zymo DirectZol		WW_220719_22-24hmix_S2_L001	14972672	26.8	26.8									21.2	21.9	31	30.9
220719	KW 2	20-22h mix	Ceres nanotrap with 10ml cleared wastewater	Zymo Biomics RNA magbead (DNA/RNA combi protocol)		WW_220719_20-22hmix_cer_BIOMcombi_S3_L001	14197174	26.8	26.7									21.4	21.5	30.3	30.1
220719	KW 2	22-24h mix	Ceres nanotrap with 10ml cleared wastewater	Zymo Biomics RNA magbead (DNA/RNA combi protocol)		WW_220719_22-24hmix_cer_BIOMcombi_S4_L001	12312700	27.5	27.7									21.9	22	30.3	30.6

### Sheet: DNA
						AdV 1	AdV 2	concentration		#
220525	20-22h mix	concentrate BIOMICS combi DNA				undetected	undetected	/ too low		1
220525	22-24h mix	concentrate BIOMICS combi DNA				undetected	undetected	4.26		2
220602	20-22h mix	concentrate BIOMICS combi DNA				undetected	undetected	11		3
220602	22-24h mix	concentrate BIOMICS combi DNA				33.34	33.27	21		4
220602	20-22h mix	ceres nanotrap BIOMICS combi DNA				34.93	35.28	15.6		5
220602	22-24h mix	ceres nanotrap BIOMICS combi DNA				37.23	35.99	21.4		6
220607	20-22h mix	ceres nanotrap BIOMICS combi DNA				27.97	27.96	47		9
220607	22-24h mix	ceres nanotrap BIOMICS combi DNA				28.47	28.43	42.6		10
220607	20-22h mix	concentrate BIOMICS combi DNA				34.59	34.24	33		7
220607	22-24h mix	concentrate BIOMICS combi DNA				34.15	34.11	16.6		8
220616	20-22h mix	ceres nanotrap BIOMICS combi DNA				38.96	38.81	1.18		11
220616	22-24h mix	ceres nanotrap BIOMICS combi DNA				35.08	35.04	24		12
220623	24h mix	ceres nanotrap BIOMICS combi DNA				36.38	36.93	27		17
220623	24h mix	BIOMICS Miniprep DNA				38.15	38.37	17.7		18
220629	20-22h mix	ceres nanotrap BIOMICS Miniprep DNA				35.01	35	22.4		15
220629	22-24h mix	ceres nanotrap BIOMICS Miniprep DNA				33.69	33.05	24.8		16
220629	20-22h mix	ceres nanotrap BIOMICS combi DNA				37.01	37.61	13.3		13
220629	22-24h mix	ceres nanotrap BIOMICS combi DNA				36.93	37.62	22.4		14
220707	20-22h mix	BIOMICS Miniprep DNA				34.4	34.42	32.8		19
220707	22-24h mix	BIOMICS Miniprep DNA				34.96	35.41	27		20
220707	20-22 mix	ceres nanotrap BIOMICS combi DNA				undetected	undetected	5.04		21
220707	22-24h mix	ceres nanotrap BIOMICS combi DNA				undetected	undetected	5.02		22
220719	20-22 mix	ceres nanotrap BIOMICS combi DNA				37.48	37.27	20.6		23
220719	22-24h mix	ceres nanotrap BIOMICS combi DNA				36.94	37.78	21		24
