## Supplementary Table S2 for "Comprehensive profiling of wastewater viromes by genomic sequencing"

### Sheet: Sheet1
Primer	Sequence	Source
SARS-CoV-2 E	ACAGGTACGTTAATAGTTAATAGCGT, ATATTGCAGCAGTACGCACACA	doi: 10.2807/1560-7917.ES.2020.25.3.2000045
CDC N1	GACCCCAAAATCAGCGAAAT, TCTGGTTACTGCCAGTTGAATCTG	CDC https://www.cdc.gov/coronavirus/2019-ncov/lab/rt-pcr-panel-primer-probes.html
CDC N2	TTACAAACATTGGCCGCAAA, GCGCGACATTCCGAAGAA	CDC https://www.cdc.gov/coronavirus/2019-ncov/lab/rt-pcr-panel-primer-probes.html
IMP-Orf1b	TGGGGTTTTACAGGTAACCT, AACACGCTTAACAAAGCACTC	doi: 10.1016/j.lanepe.2021.100086
Mamastrovirus	GTAACAGCAGCACATGTCGT, ACCGGACCTTAGCTTCGTAC	Primer3, https://primer3.ut.ee
PMMV	GAGTGGTTTGACCTTAACGTTTGA, TTGTCGGTTGCAATGCAAGT	https://www.nature.com/articles/s41545-018-0019-5#Sec3
